# The Conserved *Colletotrichum* spp. Effector CEC3 Induces Nuclear Expansion and Cell Death in Plants

**DOI:** 10.1101/2021.03.18.435704

**Authors:** Ayako Tsushima, Mari Narusaka, Pamela Gan, Naoyoshi Kumakura, Ryoko Hiroyama, Naoki Kato, Shunji Takahashi, Yoshitaka Takano, Yoshihiro Narusaka, Ken Shirasu

**Affiliations:** Graduate School of Science, The University of Tokyo, Bunkyo, Japan; Center for Sustainable Resource Science, RIKEN, Yokohama, Japan; Research Institute for Biological Sciences Okayama, Kaga-gun, Japan; Center for Sustainable Resource Science, RIKEN, Wako, Japan; Graduate School of Agriculture, Kyoto University, Kyoto, Japan

**Keywords:** core effector, comparative genomics, nuclear expansion, cell death, *Colletotrichum*, fungal plant pathogen

## Abstract

Plant pathogens secrete small proteins, known as effectors, that promote infection by manipulating host cells. Members of the phytopathogenic fungal genus *Colletotrichum* collectively have a broad host range and generally adopt a hemibiotrophic lifestyle that includes an initial biotrophic phase and a later necrotrophic phase. We hypothesized that *Colletotrichum* fungi use a set of conserved effectors during infection to support the two phases of their hemibiotrophic lifestyle. This study aimed to examine this hypothesis by identifying and characterizing conserved effectors among *Colletotrichum* fungi. Comparative genomic analyses using genomes of ascomycete fungi with different lifestyles identified seven effector candidates that are conserved across the genus *Colletotrichum*. Transient expression assays showed that one of these conserved effectors, CEC3, induces nuclear expansion and cell death in *Nicotiana benthamiana*, suggesting that CEC3 is involved in promoting host cell death during infection. Nuclear expansion and cell death induction were commonly observed in CEC3 homologs from four different *Colletotrichum* species that vary in host specificity. Thus, CEC3 proteins could represent a novel class of core effectors with functional conservation in the genus C*olletotrichum*.
