## Supplementary Tables for "The Conserved *Colletotrichum* spp. Effector CEC3 Induces Nuclear Expansion and Cell Death in Plants"

### Sheet: S_table1
Supplementary Table 1. Details of the predicted proteomes of 24 ascomycetes used in this study.
Species	Version	Database	Reference	Code
Aspergillus nidulans FGSC A4	verison 1	BROAD	Galagan et al. 2005	ANID
Bipolaris maydis C5	AIDY00000000.1	NCBI	Ohm et al. 2012, Condon et al. 2013	BIMA
Botrytis cinerea B04.10	verison 1	BROAD	Amselem et al. 2011	BOTC
C. chlorophyti NTL11	MPGH00000000.1	NCBI	Gan et al. 2017	CCHL
C. fioriniae PJ7	JARH00000000.1	NCBI	Baroncelli et al. 2014	CFIO
C. fructicola Naragc5	ANPB00000000.1	NCBI	Gan et al. 2013	CFRU
C. graminicola M1.001	Colgr1	JGI	O'Connell et al. 2012	CGRA
C. higginsianum MAFF 305635-RFP	MWPZ00000000.1	NCBI	Tsushima et al. 2019	CMAF
C. incanum MAFF 238712	JTLR00000000.1	NCBI	Gan et al. 2016	CINC
C. orbiculare MAFF 240422	AMCV00000000.1	NCBI	Gan et al. 2013	CORB
Chaetomium globosum CBS 148.51	Chagl_1	JGI	Berka et al. 2011	CHGL
Eutypa lata UCR-EL1	Eutla1	JGI	Blanco-Ulate et al. 2013	EUTL
Fusarium graminearum PH-1	verison 3	BROAD	Cuomo et al. 2007	FUGR
Fusarium oxysporum f. sp. lycopersici 4287	verison 2	BROAD	Ma et al. 2010	FUOX
Leptosphaeria maculans v23.1.3	Lepmu1	JGI	Rouxel et al. 2011	LEPM
Magnaporthe oryzae 70-15	version 8	BROAD	Okagaki et al. 2015	MGOR
Metarhizium robertsii ARSEF 23	Metro1	JGI	Hu et al. 2014	METR
Nectria haematococca MPVI, strain 77-13-4	Necha2	JGI	Coleman et al. 2009	NECH
Neurospora crassa or74a	verison 10	BROAD	Galagan et al. 2003	NCRA
Podospora anserina S mat+	Podan2	JGI	EspagneĪ et al. 2008	PODA
Saccharomyces cerevisiae	M3707	JGI	Brown et al. 2013	SCER
Sclerotinia sclerotiorum	verison 2	BROAD	Amselem et al. 2011	SCSC
Trichoderma virens Gv29-8	ABDF00000000.2	NCBI	Kubicek et al. 2011	TRIV
Verticillium dahliae VdLs.17	version 1	BROAD	Klosterman et al. 2011	VDAH

### Sheet: S_table2
Supplementary Table 2. Details of the predicted proteomes of 70 ascomycetes used in this study.
Species	Version	Database	Reference
Alternaria alternata Z7	LPVP00000000.1	NCBI	Wang et al. 2016
Alternaria arborescens FERA 675	PDUP00000000.1	NCBI	Armitage et al. 2020
Alternaria gaisen FERA 650	PDWZ00000000.2	NCBI	Armitage et al. 2020
Alternaria tenuissima FERA 1164	PDXB00000000.1	NCBI	Armitage et al. 2020
Aspergillus nidulans FGSC A4	verison 1	BROAD	Galagan et al. 2005
Bipolaris maydis C5	AIDY00000000.1	NCBI	Condon et al. 2013
Bipolaris oryzae ATCC 44560	AMCO00000000.1	NCBI	Condon et al. 2013
Bipolaris sorokiniana ND90Pr	AEIN00000000.1	NCBI	Condon et al. 2013
Bipolaris victoriae FI3	AMCY00000000.1	NCBI	Condon et al. 2013
Bipolaris zeicola 26-R-13	AMCN00000000.1	NCBI	Condon et al. 2013
C. asianum ICMP 18580	WOWK00000000.1	NCBI	Meng et al. 2020
C. chlorophyti NTL11	MPGH00000000.1	NCBI	Gan et al. 2017
C. fioriniae PJ7	JARH00000000.1	NCBI	Baroncelli et al. 2014
C. fructicola Cf245	QPMY00000000.1	NCBI	Gan et al. 2020
C. fructicola Cf415	QPMW00000000.1	NCBI	Gan et al. 2020
C. fructicola CfS4	QPMV00000000.1	NCBI	Gan et al. 2020
C. fructicola Cg38 S1	QLYQ00000000.1	NCBI	Gan et al. 2020
C. fructicola CGMCC3.17371	SSNE00000000.1	NCBI	Armitage et al. 2020
C. fructicola Nara gc5	ANPB00000000.2	NCBI	Gan et al. 2020
C. gloeosporioides Cg-14	AMYD00000000.1	NCBI	Alkan et al. 2013
C. gloeosporioides Lc1	WVTB00000000.1	NCBI	Fu et al. 2020
C. graminicola M1.001	Colgr1	JGI	O'Connell et al. 2012
C. higginsianum IMI 349063	Colhig2	JGI	Zambounis et al. 2016
C. higginsianum MAFF 305635-RFP	MWPZ00000000.1	NCBI	Tsushima et al. 2019
C. incanum MAFF 238704	LFIW00000000.1	NCBI	Hacquard et al. 2016
C. incanum MAFF 238712	JTLR00000000.1	NCBI	Gan et al. 2016
C. nymphaeae SA-01	JEMN00000000.1	NCBI	Baroncelli et al. 2016
C. orbiculare MAFF 240422	AMCV00000000.2	NCBI	Gan et al. 2019a
C. orchidophilum IMI 309357	MJBS00000000.1	NCBI	Baroncelli et al. 2018
C. salicis CBS 607.94	JFFI00000000.1	NCBI	Baroncelli et al. 2016
C. siamense CAD1	QPMU00000000.1	NCBI	Gan et al. 2020
C. siamense CAD2	QPMT00000000.1	NCBI	Gan et al. 2020
C. siamense CAD4	QPMS00000000.1	NCBI	Gan et al. 2020
C. siamense CAD5	QPMR00000000.1	NCBI	Gan et al. 2020
C. sidae CBS 518.97	QAPF01000000.1	NCBI	Gan et al. 2019a
C. simmondsii CBS122122	JFBX00000000.1	NCBI	Baroncelli et al. 2016
C. spinosum CBS 515.97	QAPG01000000.1	NCBI	Gan et al. 2019a
C. sublineola TX430BB	JMSE00000000.1	NCBI	Baroncelli et al. 2014
C. tanaceti BRIP57314	PJEX00000000.1	NCBI	Lelwala et al. 2019
C. tofieldiae 0861	LFIV00000000.1	NCBI	Hacquard et al. 2016
C. trifolii MAFF 305078	RYZW01000000.1	NCBI	Gan et al. 2019a
C. tropicale S9275	QPMP00000000.1	NCBI	Gan et al. 2020
C. viniferum CGW01	QPMQ00000000.1	NCBI	Gan et al. 2020
C. scovillei TJNH1	JAAJBS000000000.1	NCBI	Huo et al. unpublished
C. shisoi JCM 31818	PUHP00000000.1	NCBI	Gan et al. 2019b
Diaporthe ampelina DA912	LCUC00000000.1	NCBI	Morales-Cruz et al. 2015
Diaporthe helianthi 7/96	MAVT00000000.2	NCBI	Ruocco et al. 2018
Fusarium avenaceum Fa05001	JPYM00000000.1	NCBI	Lysøe et al. 2014
Fusarium decemcellulare NRRL 13412	JAAGWO000000000.1	NCBI	Kim et al. unpublished
Fusarium fujikuroi IMI 58289	GCA_900079805.1	NCBI	Wiemann et al. 2013
Fusarium graminearum PH-1	verison 3	BROAD	Cuomo et al. 2007
Fusarium oxysporum f. sp. lycopersici 4287	verison 2	BROAD	Ma et al. 2010
Fusarium poae 2516	LYXU00000000.1	NCBI	Vanheule et al. 2016
Magnaporthe oryzae 70-15	version 8	BROAD	Okagaki et al. 2015
Nectria haematococca MPVI, strain 77-13-4	Necha2	JGI	Coleman et al. 2009
Neonectria ditissima R09/05	LKCW00000000.1	NCBI	Gómez-Cortecero et al. 2015
Neurospora crassa or74a	verison 10	BROAD	Galagan et al. 2003
Podospora anserina S mat+	Podan2	JGI	EspagneĪ et al. 2008
Pseudocercospora eumusae CBS 114824	LFZN00000000.1	NCBI	Chang et al. 2016
Pseudocercospora fijiensis CIRAD86	AIHZ00000000.1	NCBI	Isaza et al. 2016
Pseudocercospora musae CBS 116634	LFZO00000000.1	NCBI	Chang et al. 2016
Pyrenophora seminiperda CCB06	ATLS00000000.1	NCBI	Soliai et al. 2014
Pyrenophora teres f. teres NB85	WJSM00000000.1	NCBI	Syme et al. 2018
Pyrenophora tritici-repentis V0001	SAXQ00000000.1	NCBI	Moolhuijzen et al. 2019
Saccharomyces cerevisiae M3707	M3707	JGI	Brown et al. 2013
Trichoderma virens Gv29-8	ABDF00000000.2	NCBI	Kubicek et al. 2011
Venturia effusa albino	GCA_007735735.1	NCBI	Winter et al. 2020
Venturia inaequalis 05/172	QFBF00000000.1	NCBI	Passey et al. 2018
Venturia nashicola PRI2	SNSC00000000.2	NCBI	Prokchorchik et al. 2019
Verticillium dahliae VdLs.17	version 1	BROAD	Klosterman et al. 2011
Gan et al. 2019a: Genome sequence resources for four phytopathogenic fungi from the Colletotrichum orbiculare species complex. Mol. Plant-Microbe Interact. 32, 1088–1090.
Gan et al. 2019b: Colletotrichum shisoi sp. nov., an anthracnose pathogen of Perilla frutescens in Japan: molecular phylogenetic, morphological and genomic evidence. Sci. Rep. 9, 13349.

### Sheet: S_table3
Supplementary Table3. Primers used in this study.
Primer name	Sequence	Comment
Cloning
CH35J_000683_F	ATGAAGCTATCAGTAATCTGCACCATCG	ChCEC2-1
CH35J_000683_R	CTAGATCTTGTCACGGCAGTATCC	ChCEC2-1
CH35J_009657_F	ATGAAGCTCCCCTCCGTTTTTCTG	ChCEC2-2
CH35J_009657_R	TTAGTGGGTTGTACTGGTCGAATGG	ChCEC2-2
CH35J_002111_F	ATGTCCCGCTCGGCCTTGACAC	ChCEC6
CH35J_002111_R	CTAAGCCGAAGTGCACCGG	ChCEC6
ChCEC3_F	ATGTTTTCACGTTATTCCTCGGCG	ChCEC3
ChCEC3_R	TCAGGCTTTTTGTATGGGTTCGAACTCGTAG	ChCEC3
ChCEC3_without_SP_F2	ATGGAGCCCGCCGACC	ChCEC3ΔSP
ChCEC3_without_STOP_R	GGCTTTTTGTATGGGTTCGAACTCGTAGTAGAC	ChCEC3ΔSTOP
CoCEC3-1CF	ATGGTTCCATGCCGTTTTTCGTCCCTGTTGCTGG	CoCEC3-1
CoCEC3-1CR	CTAAGAGAAATGATAGTAGACGTGGTTGTAGTC	CoCEC3-1
CoCEC3-1-SP_F	ATGCAACCTGTGCGACCCTTTGCCGGAAACAACGCC	CoCEC3-1ΔSP
CoCEC3-1_R2	AGAGAAATGATAGTAGACGTGGTTGTAGTC	CoCEC3-1ΔSTOP
CoCEC3-2CF	ATGAGCTTCCGGCTGCACATTCTTCTGC	CoCEC3-2.1, 3-2.2
CoCEC3-2CR	CTAGCTCAACTCAAACCAAATTTCATCGCCAGTCC	CoCEC3-2.1, 3-2.2
CoCEC3-2.2_ORF_R	TCATAAGAATATTCTTTTCTGCCCTATGGTC	CoCEC3-2.2
CoCEC3-2.1-SP_F	ATGGTGCCCGTCCGACCATTTGCTGGCAG	CoCEC3-2.1ΔSP
CoCEC3-2.2-SP_F	ATGGTGCCCGTCCGACCATTTGCTGTAAGCC	CoCEC3-2.2ΔSP
CoCEC3-2.1_R2	GCTCAACTCAAACCAAATTTCATCGCC	CoCEC3-2.1ΔSTOP
CoCEC3-2.2_ORF-STOP_R	TAAGAATATTCTTTTCTGCCCTATGGTCTG	CoCEC3-2.2ΔSTOP
CGGC5_7657_F	ATGATTTCCCATCGTTTTTCAACCCTTCTATTTC	CfCEC3-1
CGGC5_7657_R	TCACTGTTCATCTGGTGCCGAGAACC	CfCEC3-1
CGGC5_7657-STOP_R	CTGTTCATCTGGTGCCGAGAACCGGTAG	CfCEC3-1ΔSP
CGGC5_7657-SP_F	ATGGTGCCTGTTCGACCTTTTGCTGGAAACTCAGC	CfCEC3-1ΔSTOP
CGGC5_680_F	ATGCTTTTCCAACACCTTTGCGCTTTTC	CfCEC3-2
CGGC5_680_R	TTAAGCAGAGAAAGTAAAGAGGAGGTCATCTCC	CfCEC3-2
CGGC5_680-STOP_R	AGCAGAGAAAGTAAAGAGGAGGTCATCTCC	CfCEC3-2ΔSP
CGGC5_680-SP_F	ATGGCAGTCATCCGTCCGTTCGCC	CfCEC3-2ΔSTOP
CgCEC3_F	ATGGCTTTCCAACGTTTCTCCG	CgCEC3
CgCEC3_R	TCATGAGAATTCGTAATAGATGTAGTCCCAG	CgCEC3
CgCEC3_delSP_F	ATGCAACCGACCCGTCCTTTC	CgCEC3ΔSP
CgCEC3_delSTOP_R	TGAGAATTCGTAATAGATGTAGTCCCAGG	CgCEC3ΔSTOP
YFP_F	ATGGTGAGCAAGGGCGAGGAGCTGTTCAC	YFP
YFP_R	CTAAGCCTTGTACAGCTCGTCCATGCCGAGAG	YFP
GW1	GTTGCAACAAATTGATGAGCAATGC	insert check for pCR8/GW/TOPO
GW2	GTTGCAACAAATTGATGAGCAATTA	insert check for pCR8/GW/TOPO
pGWB2.5_seq_F	GAAGTTCATTTCATTTGGAGAGAACACGG	insert check for pGWB5
scd1(3)	GCTTAAGCTTAGCGGCGTGCTCTGC	amplify the linialized pAGM4723_TEF_GFP_scd1_HygR
P139	CTAGAGTGATGTATGGAAGATGGAGTG	amplify the linialized pAGM4723_TEF_GFP_scd1_HygR
ChCEC3g_TEF_infu_F	CATACATCACTCTAGATGTTTTCACGTTATTCCTCGGCG	for pAGM4723_TEF_ChCEC3g_scd1_HygR
ChCEC3g_scd1_infu_R	CCGCTAAGCTTAAGCTCAGGCTTTTTGTATGGGTTCGAACT	for pAGM4723_TEF_ChCEC3g_scd1_HygR
Hygcassette_F	CGAAGAACGTTTTCCAATGATGAGC	amplify HygR cassette
Hygcassette_R	CCCGTGGAGGTAATAATTGACGATATGATC	amplify HygR cassette
ChCEC3_5_infu_F3	TGAACACTCTGTGCCCATTATGCCATTCGGACTG	for pAGM4723-ChCEC3KO, connect to the linialized pAGM4723
ChCEC3_5_infu_R	GGAAAACGTTCTTCGTATAGAAGAAAAAACAAC	for pAGM4723-ChCEC3KO, connect to HygR casette
ChCEC3_3_infu_F	TATTACCTCCACGGGGCCAAGCTTGGAACCTTGAAG	for pAGM4723-ChCEC3KO, connect to HygR casette
ChCEC3_3_infu_R3	ATCACTTCGTGTCCCGTCCGGCTCAAGAGCGCG	for pAGM4723-ChCEC3KO, connect to the linialized pAGM4723
P70	GGGACACGAAGTGATCCGTTTAAAC	amplify the linialized pAGM4723
P71	GGCACAGAGTGTTCAACCCCAGTAC	amplify the linialized pAGM4723
Genotyping
ChCEC3_KOcheck_F	ACACGGACGTTTTTTGTTGTTTTTTCTTC	ChCEC3 KO genotyping
ChCEC3_KOcheck_R	GATAACACGTCTTCAAGGTTCCAAGC	ChCEC3 KO genotyping
RT-qPCR
αtubulin_F	GAGCGCCCTAACTACGAGAA	RT-qPCR, Ch tubulin, Kleemann et al. Plos Pathog. 2012
αtubulin_R	CGAAGCAGGACATGGTCATC	RT-qPCR, Ch tubulin, Kleemann et al. Plos Pathog. 2012
ChCEC3_qPCR_F7	GTTATTCCTCGGCGGCTCTG	RT-qPCR, ChCEC3
ChCEC3_qPCR_R7	GGTTGTCAGCGAAAGGGTCG	RT-qPCR, ChCEC3

### Sheet: S_table4
Supplementary Table 4. Effector candidate orthogroups conserved in Colletotrichum species but not in others.
	orthogroup1 (CEC1)	orthogroup2 (CEC2)	orthogroup3 (CEC3)	orthogroup4 (CEC4)	orthogroup5 (CEC5)	orthogroup6 (CEC6)	orthogroup7 (CEC7)
C. fioriniae	EXF76215.1, EXF77274.1, EXF82433.1, EXF85779.1	EXF82170.1	EXF79498.1	EXF79444.1	EXF77095.1	EXF73112.1	EXF82866.1
C. graminicola	EFQ36819.1	EFQ34678.1	EFQ30378.1	EFQ36500.1, EFQ34193.1	EFQ27240.1	EFQ27524.1	EFQ35598.1
C. incanum	OHW94957.1, OHW97722.1, OHX00274.1	OHW93689.1, OHW96047.1	OHW89912.1	OHW92717.1	OHW96161.1	OHW94706.1	OHW98264.1
C. higginsianum	TIC90266.1	TID06256.1, TIC93471.1	TIC93765.1	TIC93838.1	TID05120.1	TID04416.1	TIC99443.1
C. chlorophyti	OLN85003.1, OLN95262.1	OLN85350.1, OLN97701.1	OLN88276.1	OLN89989.1	OLN91643.1	OLN96047.1	OLN97741.1
C. fructicola	ELA33783.1	ELA27490.1	ELA32281.1, ELA34225.1	ELA23648.1	ELA29782.1	ELA26011.1	ELA37530.1
C. orbiculare	ENH88809.1, ENH88820.1	ENH85611.1, ENH86151.1	ENH82992.1	ENH76822.1	ENH81231.1	ENH76646.1	ENH82314.1

### Sheet: S_table5
Supplementary Table 5. Correspondence of ChCEC genes to previously reported gene models.
	MAFF 305635-RFP gene ID (WGS Project: MWPZ01)1	IMI 349063 gene ID (WGS Project: LTAN01)2	IMI 349063 gene ID (WGS Project: CACQ02)3	O'Connell et al. 20123	Kleemann et al. 20124	Robin et al. 20185
ChCEC1	CH35J_012216	CH63R_13380 (1 aa mismatch)	CH063_05729 (2 aa mismatches, 1 of them is caused by X)	predicted as a genus-specific effector	-	-
ChCEC2-1	CH35J_000683	N/A (closest homolog: CH63R_11980)	CH063_14294 (identical)	predicted as a genus-specific effector	-	-
ChCEC2-2	CH35J_009657	CH63R_11980 (18 aa mismatches)	CH063_07188 (identical)	predicted as a genus-specific effector	ChEC65	-
ChCEC3	CH35J_009716	CH63R_12040 (identical)	CH063_13692 (identical)	not predicted as an effector	-	-
ChCEC4	CH35J_009818	CH63R_12158 (8 aa mismatches)	CH063_04461 (8 aa mismatches)	predicted as a genus-specific effector	-	ChEC98
ChCEC5	CH35J_001758	CH63R_01743 (1 aa mismatch)	CH063_11740 (1 aa mismatch)	not predicted as an effector	-	-
ChCEC6	CH35J_002111	CH63R_01355 (identical)	CH063_03769 (identical)	not predicted as an effector	-	-
ChCEC7	CH35J_006376	CH63R_03721 (1 aa mismatch)	CH063_14806 (truncated, 56 aa on the C-ter is missing)	not predicted as an effector	-	-
Correspondence to IMI 349063 gene ID. Amino acid sequence mismatches against ChCECs in MAFF 305635-RFP are shown in parenthesis.
Correspondence to previsouly reported effector candidate genes.
References
1Tsushima et al. (2019) Genomic Plasticity Mediated by Transposable Elements in the Plant Pathogenic Fungus Colletotrichum higginsianum. Genome Biol. Evol. 11, 1487–1500.
2Zampounis et al. (2016) Genome Sequence and Annotation of Colletotrichum higginsianum , a Causal Agent of Crucifer Anthracnose Disease. Genome Announc. 4, e00821-16.
3O’Connell et al. (2012) Lifestyle transitions in plant pathogenic Colletotrichum fungi deciphered by genome and transcriptome analyses. Nat. Genet. 44, 1060–5.
4Kleemann et al. (2012) Sequential Delivery of Host-Induced Virulence Effectors by Appressoria and Intracellular Hyphae of the Phytopathogen Colletotrichum higginsianum. PLoS Pathog. 8, e1002643.
5Robin et al. (2018) Subcellular Localization Screening of Colletotrichum higginsianum Effector Candidates Identifies Fungal Proteins Targeted to Plant Peroxisomes, Golgi Bodies, and Microtubules. Front. Plant Sci. 9, 562.
